# A resource for exploring the understudied human kinome for research and therapeutic opportunities

**DOI:** 10.1101/2020.04.02.022277

**Authors:** Nienke Moret, Changchang Liu, Benjamin M. Gyori, John A. Bachman, Albert Steppi, Clemens Hug, Rahil Taujale, Liang-Chin Huang, Matthew E. Berginski, Shawn M. Gomez, Natarajan Kannan, Peter K. Sorger

**Affiliations:** The NIH Understudied Kinome Consortium; Laboratory of Systems Pharmacology, Department of Systems Biology, Harvard Program in Therapeutic Science, Harvard Medical School, Boston, Massachusetts 02115, USA; Institute of Bioinformatics, University of Georgia, Athens, GA, 30602 USA; Department of Pharmacology, The University of North Carolina at Chapel Hill, Chapel Hill, NC 27599, USA; Joint Department of Biomedical Engineering at the University of North Carolina at Chapel Hill and North Carolina State University, Chapel Hill, NC 27599, USA

**Keywords:** cancer, cheminformatics, drug discovery, human kinome, kinase inhibitors

## Abstract

The functions of protein kinases have been widely studied and over 60 kinase inhibitors are FDA-approved drugs. Membership in the human kinome is nonetheless subject to multiple overlapping and inconsistent definitions and is unevenly studied, complicating functional genomics and chemical genetics. We describe objective criteria for refining the definition of the human kinome to comprise an extended set of 710 kinase domains and a more narrowly curated set of 557 protein kinase like (PKL) domains. An online tool (www.kinome.org) makes it possible to sort these sets on multiple structural and functional criteria. Focusing on the least studied one-third of the kinome we find that many proteins are differentially expressed, essential in multiple cell lines, and mutated in the Cancer Genome Atlas. We show that some understudied kinases are high affinity off-targets of clinical-grade compounds and approved drugs and we describe an optimized small molecule library making use of this information for selective kinome perturbation. We conclude that the understudied kinome contains physiologically important proteins, including possible targets for future drug discovery campaigns.
