## Supplementary material for "A resource for exploring the understudied human kinome for research and therapeutic opportunities": metadata file

### Sheet: the_extended_kinome
column_name	source_dataset	description	value_type	example
gene_id	NCBI	gene ID	int	8621
UniProtEntry	UniProt	Uniprot Entry name and domain index if the kinase contains multiple kinase domains	str	sp|Q14004|CDK13_HUMAN
Entry	UniProt	the unique and stable short-form Uniprot ID	str	Q14004
Entry name	UniProt	Mnemonic identifier to UniprotKB entry	str	CDK13_HUMAN
Gene names	UniProt	names of genes encoding this protein	str	CDK13 CDC2L CDC2L5 CHED KIAA1791
Protein names	UniProt	full name of the protein	str	Cyclin-dependent kinase 13 (EC 2.7.11.22) (EC 2.7.11.23) (CDC2-related protein kinase 5) (Cell division cycle 2-like protein kinase 5) (Cell division protein kinase 13) (hCDK13) (Cholinesterase-related cell division controller)
HGNC ID	HGNC	A unique ID provided by the HGNC for each gene with an approved symbol	int	HGNC:1733
HGNC_name	HGNC	the official gene symbol approved by HGNC	str	CDK13
Approved name	HGNC	the full gene name approved by HGNC	str	cyclin dependent kinase 13
IDG_dark	NIH-IDG	whether the kinase domain is in the original NIH 162 dark kinase list	1/0	1
Kinhub	KinHub	whether the domain is on the Kinhub list	1/0	1
Manning	Manning et al	whether the domain is on the Manning list	1/0	1
Group	KinHub	to which kinase group this kinase belong	str	CMGC
Family	KinHub	to which kinase family this kinase belong	str	CDK
Uniprot_kinaseactivity	UniProt, method	whether the domain is on the curated UniProt kinase list	1/0	1
PfamDomain	Pfam	classification of domain on Pfam	str	Pkinase
DomainStart	UniProt	first residue number of the kinase domain	int	705
DomainEnd	UniProt	last residue number of the kinase domain	int	998
ProKinO	ProKinO	wehther the domain is in ProKinO	1/0	1
Fold	method	primary classification of the protein fold: protein kinase like (PKL), unrelated, UPK or unknown	str	Eukaryotic Protein Kinase (ePK)
New_Annotation	method	further classification of the protein fold: ePK, eLK, Atypical, Unrelated to Protein Kinase or Unknown	str	Protein Kinase Like
Pseudokinase?	ProKinO	whether the kinase is a pseudokinase according to ProKinO	Yes/No	No
Annotation_Score	method	number to reflect the amount of aggregated information from multiple databases	float	0.989192
INDRA_network	NDEx, method	URL of the interactive INDRA network on NDEx	str	http://ndexbio.org/#/network/0c9bd73c-5da8-11ea-bfdc-0ac135e8bacf

### Sheet: the_curated_kinome
column_name	source_dataset	description	value_type	example
gene_id	NCBI	gene ID	int	8621
UniProtEntry	UniProt	Uniprot Entry name and domain index if the kinase contains multiple kinase domains	str	sp|Q14004|CDK13_HUMAN
Entry	UniProt	the unique and stable short-form Uniprot ID	str	Q14004
Entry name	UniProt	Mnemonic identifier to UniprotKB entry	str	CDK13_HUMAN
Gene names	UniProt	names of genes encoding this protein	str	CDK13 CDC2L CDC2L5 CHED KIAA1791
Protein names	UniProt	full name of the protein	str	Cyclin-dependent kinase 13 (EC 2.7.11.22) (EC 2.7.11.23) (CDC2-related protein kinase 5) (Cell division cycle 2-like protein kinase 5) (Cell division protein kinase 13) (hCDK13) (Cholinesterase-related cell division controller)
HGNC ID	HGNC	A unique ID provided by the HGNC for each gene with an approved symbol	str	HGNC:1733
HGNC_name	HGNC	the official gene symbol approved by HGNC	str	CDK13
Approved name	HGNC	the full gene name approved by HGNC	str	cyclin dependent kinase 13
IDG_dark	NIH-IDG	whether the kinase domain is in the original NIH 162 dark kinase list	1: yes, 0: no	1
Kinhub	KinHub	whether the domain is on the Kinhub list	1: yes, 0: no	1
Manning	Manning et al, 2002	whether the domain is on the Manning list	1: yes, 0: no	1
Group	KinHub	to which kinase group this kinase belong	str	CMGC
Family	KinHub	to which kinase family this kinase belong	str	CDK
Uniprot_kinaseactivity	UniProt, method	whether the domain is on the curated UniProt kinase list	1: yes, 0: no	1
PfamDomain	Pfam	classification of domain on Pfam	str	Pkinase
DomainStart	UniProt	first residue number of the kinase domain	int	705
DomainEnd	UniProt	last residue number of the kinase domain	int	998
ProKinO	ProKinO	wehther the domain is in ProKinO	1: yes, 0: no	1
New_Annotation	method	primary classification of the protein fold: protein kinase like (PKL), unrelated, UPK or unknown	str	Eukaryotic Protein Kinase (ePK)
Fold	method	further classification of the protein fold: ePK, eLK, Atypical, Unrelated to Protein Kinase or Unknown	str	Protein Kinase Like
Pseudokinase?	ProKinO	whether the kinase is a pseudokinase according to ProKinO	Yes/No	No
Annotation_Score	method	number to reflect the amount of aggregated information from multiple databases	float	0.989192
INDRA_network	NDEx, INDRA	URL of the interactive INDRA network on NDEx	str	http://ndexbio.org/#/network/0c9bd73c-5da8-11ea-bfdc-0ac135e8bacf
n_indra_statement	INDRA	number of INDRA statements	int	210
TIN-X_Score	PHAROS	TIN-X novelty score	float	24.0166
tdl	PHAROS	target development level	str	Tchem
stat_dark_num	method, INDRA, PHAROS	whether the kinase is dark based on number of INDRA statements and TIN-X_score	1: yes, 0: no	1
PDBID	PDB	PDB IDs for any structures of the kinase	str	5EFQ
num_pdb	PDB	the total number of pdb structures of the kinase	int	1
num_MSSS_cmpd	Small Molecule Suite	number of MS/SS compounds	int	0
rb_name	http://www.reactionbiology.com/webapps/site/KinaseDetail.aspx	the name used for reference on Reaction Biology http://www.reactionbiology.com	str	CDK13
rb_variants	http://www.reactionbiology.com/webapps/site/KinaseDetail.aspx	the phosphorylated form or protein complex available for assay on Reaction Biology http://www.reactionbiology.com	str	CDK13/cyclin K
kinomescan_name	https://www.discoverx.com/home	the name used for reference on DiscoverX kinase panel	str	CDK13
kinomescan_variants	https://www.discoverx.com/home	the phosphorylated form or protein complex available for assay on the DiscoverX kinase panel	str	CDC2L5
commercial_assay	http://www.reactionbiology.com/webapps/site/KinaseDetail.aspx, https://www.discoverx.com/home	whether a Reaction Biology or KinomeScan assay is available	1: yes, 0: no	1
num_dep	DepMap	number of dependent cell lines on DepMap	int	73
AMPAD	AMPAD	whether the kinase is differentially expressed in Alzheimer patients	1: yes, 0: no	0
TCGA	TCGA	whether the kinase is differentially expressed in any cancer type, among the top 10 most frequently mutated kinases in any cancer type, or among the top 20 most frequently mutated kinases of all cancers	1: yes, 0: no	0
COPD	Roger et al., 2019	whether the kinase is differentially expressed in COPD patients	1: yes, 0: no	0

### Sheet: clinical_compounds
column_name	description	value_type	example
compound_pref_name	common name of the compound	str	MIDOSTAURIN
ontarget_IC50_Q1	the affinity value per dark kinase in nM	float	36
entrez_symbol_target	official HGNC symbol of dark kinase	str	CAMK2D
compound_max_phase	the latest stage of clinical development	int	4
compound_first_approval	year of first approval if compound is an approved therapeutic	int	2017
compound_chembl_id	ChEMBL identifier of compound	str	CHEMBL608533
compound_hms_id	HMS identifier of compound	str	HMSL10220
