## Supplementary material for "A resource for exploring the understudied human kinome for research and therapeutic opportunities": Table_S3

### Sheet: Sheet1
compound_pref_name	ontarget_IC50_Q1_nM	entrez_symbol_target	compound_max_phase	compound_first_approval	compound_chembl_id	compound_hms_id
MLN-8054	8.1	STK17B	1	NA	CHEMBL259084	HMSL10066
SUNITINIB	1	STK17A	4	2006	CHEMBL535	HMSL10175
SU-014813	24	STK17A	2	NA	CHEMBL1721885	NA
DASATINIB	6.8155	SRMS	4	2006	CHEMBL1421	HMSL10020
GSK-690693	5.55	PRKX	1	NA	CHEMBL494089	HMSL10128
SUNITINIB	5.9	PHKG2	4	2006	CHEMBL535	HMSL10175
SUNITINIB	5.5	PHKG1	4	2006	CHEMBL535	HMSL10175
LESTAURTINIB	0.39	PHKG1	3	NA	CHEMBL603469	HMSL10230
GSK-690693	19.675	PAK5	1	NA	CHEMBL494089	HMSL10128
SORAFENIB	46	MAPK15	4	2005	CHEMBL1336	HMSL10008
RUBOXISTAURIN	88	MAPK15	3	NA	CHEMBL91829	NA
LESTAURTINIB	0.52	MAP3K19	3	NA	CHEMBL603469	HMSL10230
MIDOSTAURIN	15	MAP3K19	4	2017	CHEMBL608533	HMSL10220
RUXOLITINIB	65.81	LTK	4	2011	CHEMBL1789941	HMSL10138
CRIZOTINIB	7.256	LTK	4	2011	CHEMBL601719	HMSL10027
SORAFENIB	3	HIPK4	4	2005	CHEMBL1336	HMSL10008
LINIFANIB	41.3575	HIPK4	3	NA	CHEMBL223360	HMSL10182
DASATINIB	0.24	EPHA8	4	2006	CHEMBL1421	HMSL10020
VANDETANIB	50	EPHA6	4	2011	CHEMBL24828	HMSL10198
ALVOCIDIB	57	CDK19	3	NA	CHEMBL428690	HMSL10011
LINIFANIB	74	CDK19	3	NA	CHEMBL223360	HMSL10182
AST-487	1.5	CDK19	1	NA	CHEMBL574738	NA
BMS-387032	44	CDK18	1	NA	CHEMBL296468	HMSL10132
BMS-387032	13	CDK17	1	NA	CHEMBL296468	HMSL10132
BMS-387032	48	CDK11A	1	NA	CHEMBL296468	HMSL10132
ALVOCIDIB	49	CAMKK1	3	NA	CHEMBL428690	HMSL10011
MIDOSTAURIN	36	CAMK2D	4	2017	CHEMBL608533	HMSL10220
